# SCassist: An AI Based Workflow Assistant for Single-Cell Analysis

**DOI:** 10.1101/2025.04.22.650107

**Authors:** Vijayaraj Nagarajan, Guangpu Shi, Samyuktha Arunkumar, Chunhong Liu, Jaanam Gopalakrishnan, Pulak R Nath, Junseok Jang, Rachel R Caspi

## Abstract

**Summary:** Single-cell RNA sequencing (scRNA-seq) data analysis often involves complex iterative workflow, requiring significant expertise and time. To navigate this complexity, we have developed SCassist, an R package that leverages the power of the large language models (LLM’s) to guide and enhance scRNA-seq analysis. SCassist integrates LLM’s into key workflow steps, to analyze user data and provide relevant recommendations for filtering, normalization and clustering parameters. It also provides LLM guided insightful interpretations of variable features and principal components, along with cell type annotations and enrichment analysis. SCassist provides intelligent assistance using popular LLM’s like Google’s Gemini, OpenAI’s GPT and Meta’s Llama3, making scRNA-seq analysis accessible to researchers at all levels.

**Availability and implementation:** The SCassist package, along with the detailed tutorials, is available at GitHub. https://github.com/NIH-NEI/SCassist
