## Supplementary Table 1 for "SCassist: An AI Based Workflow Assistant for Single-Cell Analysis"

### Sheet: Sheet1
Supplementary Table 1: Feature Comparison of AI based single-cell analysis tools
Feature	SCassist	GPTCelltype (ChatGPT)	Geneformer	GeneCompass	ChatCell	scBERT	scGPT	CellLM	CellPLM	tGPT	scFoundation	scTPC	Seurat	Scanpy
Quality Cutoff Recommendations	Yes	No	No	No	No	No	No	No	No	No	No	No	No	No
Normalization Recommendations	Yes	No	No	No	No	No	No	No	No	No	No	No	No	No
Analyze Variable Genes to Provide Insights	Yes	No	No	No	No	No	No	No	No	No	No	No	No	No
Recommendations for Number of PCs to Use	Yes	No	No	No	No	No	No	No	No	No	No	No	No	No
Analyze PCs to Provide Insights	Yes	No	No	No	No	No	No	No	No	No	No	No	No	No
Recommendations for K Parameter	Yes	No	No	No	No	No	No	No	No	No	No	No	No	No
Recommendations for Resolution Range	Yes	No	No	No	No	No	No	No	No	No	No	No	No	No
Integrated Enrichment Analysis	Yes	No	No	No	No	No	No	No	No	No	No	No	No	No
Insights from Enrichment Analysis	Yes	No	No	No	No	No	No	No	No	No	No	No	No	No
Network Style Pathway Enrichment Summary	Yes	No	No	No	No	No	No	No	No	No	No	No	No	No
Cell Type Annotations	Yes	Yes	Yes	Yes	Yes	Yes	Yes	Yes	Yes	Yes	Yes	Yes	Yes	Yes
Seurat Workflow Integration	Yes	No	No	No	No	No	No	No	No	No	No	No	Yes	Yes
Model Fine-tuning	No	No	Yes	Yes	Yes	Yes	Yes	Yes	Yes	No	Yes	No	No	No
Usage Platform	R	R	Python	Python	Python	Python	Python	Python	Python	Python	Python	Python	R	Python
Standard Single Cell Analysis	No	No	No	No	No	No	No	No	No	No	No	No	Yes	Yes
LLM Used	Gemini, Llama, GPT-4	GPT-4	Domain-Specific Transformer	Domain-Specific Transformer	Fine-tuned T5	Domain-Specific Transformer	Domain-Specific Transformer	Transformer Variant	Domain-Specific Transformer	Autoregression	Domain-Specific Transformer	Denoising Autoencoder	None	None
Type of Supervision	Data-Driven	GPT-4	Self-Supervised	Self-Supervised	Unclear	Supervised	Self-Supervised	Self-Supervised	Self-Supervised	Self-Supervised	Self-Supervised	Semi-Supervised	Unsupervised	Unsupervised
Incorporates Prior Knowledge	LLM, User Data	LLM	Pretrained	Pretrained	Vocabulary Adaptation	Gene Embeddings	Pretrained	Pretrained	Pretrained	Pretrained	Pretrained	Triplet	No	No
Scalability (Large Datasets)	LLM API Limits	GPT-4 API Limits	Scalable with Transformer	Scalabe with Transformer	Scalable with Transformer	Scalable with Transformer	Scalable with Transformer	Scalable with Learning	Scalable with Transformer	High: Pretraining on 22.3M Cells	Scalable with Trasformer	Limited by Model Complexity	Limited by R Memory	Highly Scalable in Python
