## Supplementary Table 2 for "SCassist: An AI Based Workflow Assistant for Single-Cell Analysis"

### Sheet: Sheet1
Supplementary Table 2:SCassist provides intelligent assistance for several key steps within the scRNA-seq analysis workflow. The package's core functions, which are designed to be used in a modular and flexible manner, are listed here.
Function	Task Description	Key Benefits	Seurat Integration Point
SCassist_analyze_quality()	Analyzes the Seurat object to assess the quality of single-cell data based on standard QC metrics.	Recommends filtering cutoffs for nCount_RNA, nFeature_RNA, and user-defined metrics like percent mito, percent ribo etc., ensuring data quality and removing poor-quality cells.	Before Quality Filtering
SCassist_recommend_normalization()	Analyzes dataset characteristics (cell number, gene expression distribution, library size variation) and recommends the most appropriate normalization method.	Suggests the optimal normalization approach from Seurat's options (e.g., SCTransform, LogNormalize), improving downstream analysis accuracy and reducing batch effects.	Before Normalization
SCassist_analyze_variable_features()	Analyzes the top variable features identified by Seurat.	Identifies enriched gene ontologies or pathways based on variable feature characteristics and explains their relevance to the experimental design.	After Normalization
SCassist_recommend_pcs()	Evaluates the variance explained by each principal component (PC).	Recommends the optimal number of PCs to use for downstream analysis (e.g., clustering), reducing noise and improving the efficiency of analysis.	After Dimensionality Reduction (PCA)
SCassist_analyze_pcs()	Analyzes the top PCs to provide insights into the biological processes driving the variation.	Provides descriptions of the biological processes based on top contributing genes and associated pathways, aiding in the biological interpretation of the data.	After Dimensionality Reduction (PCA)
SCassist_recommend_k()	Analyzes the number of cells, PCs used, and clustering goals.	Recommends a suitable range of k.param values for FindNeighbors, enabling optimal neighborhood identification.	Before Clustering (FindNeighbors)
SCassist_recommend_res()	Analyzes the number of cells, mean expression variability, and median neighbor distance.	Recommends a suitable resolution range for the FindClusters function, allowing users to explore distinct and subtle cell populations effectively.	Before Clustering (FindClusters)
SCassist_analyze_and_annotate()	Analyzes top marker genes for each cluster to predict potential cell types.	Uses LLMs to predict potential cell types based on the markers, providing reasoning and reducing the reliance on manual annotation. Optionally annotates the Seurat object.	After Clustering
SCassist_analyze_enrichment()	Performs KEGG pathway and Gene Ontology enrichment analysis using ClusterProfiler.	Integrates and generates insights on significant pathways, potential regulators, and key genes/targets, and provides a summary network to help understand the biological process.	After Clustering, After Differential Expression Analysis
SCassist_summary_network()	Uses the LLM to extract network data from the output of SCassist_analyze_enrichment and creates an interactive network visualization.	Provides a visual summary of the enriched pathways and their relationships, facilitating a comprehensive understanding of the biological processes within the data.	After Enrichment Analysis
